# Hidden in plain sight: the invasive macroalga *Caulerpa prolifera* evades detection by environmental DNA methods due to negligible shedding

**DOI:** 10.1101/2023.07.31.551316

**Authors:** Tanner Waters, Kylie Langlois, Zack Gold, Susanna Theroux, Robert A. Eagle

## Abstract

The macroalgae *Caulerpa prolifera* is considered an invasive species in many environments and can colonize large patches of seafloor, reduce native species, and alter ecosystem functioning. Environmental managers need a rapid and cost-effective monitoring tool for tracking the spread of this invasive species. We developed a digital PCR assay for detection of *C. prolifera* from environmental DNA seawater samples. We demonstrate, in both field and laboratory experiments, that the invasive algae *C. prolifera* is undetectable in practical applications of eDNA due to its minimal shedding. To test why, we conducted tank-based shedding experiments for two California invasive algae species, *C. prolifera* and *Sargassum horneri*. Copy numbers of *C. prolifera* eDNA detected in the experimental tanks were found to be two orders of magnitude lower than *S. horneri*. A meta-analysis of steady state eDNA produced by aquatic organisms reported in the literature show *C. prolifera* to have the lowest recorded steady state concentrations of eDNA in the water column. We attribute *C. prolifera* low eDNA shedding to its unique biology as a unicellular, multinucleate, macroscopic siphonous algae which reduces the possible modes of eDNA release compared to multicellular organisms. Our results highlight the value of benchmarking and validating eDNA surveys in both field and laboratory settings and potential limits of eDNA approaches for some applications. These results also emphasize the importance of organismal physiology in eDNA shedding rates, variations in mechanisms of eDNA shedding between organisms, and characterizing shedding rates for accurate interpretation of eDNA results.
