## Supplementary material for "Hidden in plain sight: the invasive macroalga *Caulerpa prolifera* evades detection by environmental DNA methods due to negligible shedding": Table 1

### Sheet: Sheet1
Citation	Species	Shedding Rate (pg/h/g)	Amplicon size	Shedding Rate (copies/h/g)	Decay Rate Consant	Shedding Rate/ Decay Rate Constant
Sassoubre et al., 2016	Engraulis mordax (Northern anchovy)	165	133	1150000000	0.101	1.13861e+10
Sassoubre et al., 2016	Sardinops sagax (Pacific sardine)	1275	107	11000000000	0.068	1.61765e+11
Sassoubre et al., 2016	Scomber japonicas (Pacific Chub mackerel)	500	107	4330000000	0.07	6.18571e+10
Sansom and Sassoubre, 2017	Lampsilis siliquoidea (Freshwater mussel)	-	-	510	0.0097	52577.3
Sansom and Sassoubre, 2017	Lampsilis siliquoidea (Freshwater mussel)	-	-	26000	0.053	490566
Kwong et al., 2021	Acanthaster cf. solaris (Pacific crown‑of‑thorns sea star)	-	-	25600	0.068	376471
Nevers et al., 2018	Neogobius melanostomus (Round goby)	-	-	250000	0.043	5.81395e+06
Nevers et al., 2018	Neogobius melanostomus (Round goby)	-	-	300000	0.058	5.17241e+06
Plough et al., 2021	Acipenser oxyrhynchus oxyrhynchus (Atlantic sturgeon)	2067.6	144	13300000000	0.084	1.58333e+11
Plough et al., 2021	Acipenser oxyrhynchus oxyrhynchus (Atlantic sturgeon)	1331.11	144	8560000000	0.06	1.42667e+11
Maruyama et al., 2014	Juvenile Lepomis macrochirus (Bluegill sunfish)	-	-	15300	0.104	147115
Maruyama et al., 2014	Juvenile Lepomis macrochirus (Bluegill sunfish)	-	-	3500000	0.104	3.36538e+07
Maruyama et al., 2014	Adult Lepomis macrochirus (Bluegill sunfish)	-	-	45900	0.104	441346
Maruyama et al., 2014	Adult Lepomis macrochirus (Bluegill sunfish)	-	-	812000	0.104	7.80769e+06
Andruszkiewicz Allan et al., 2020	Fundulus heteroclitus (Mummichog)	2434	281	8020000000	0.0919	8.72688e+10
Andruszkiewicz Allan et al., 2020	Palaemon spp. (Grass shrimp)	336	112	2780000000	0.13	2.13846e+10
Andruszkiewicz Allan et al., 2020	Aurelia aurita (Moon jelly)	1141	97	10900000000	0.119	9.15966e+10
Andruszkiewicz Allan et al., 2020	Chrysaora spp. (Nettle)	738	90	7600000000	0.0372	2.04301e+11
Wilder et al., 2023	Larval Esox masquinongy (Muskellunge)	-	-	51000	0.209	244019
Wilder et al., 2023	Larval Esox masquinongy (Muskellunge)	-	-	222000	0.184	1.20652e+06
Wilder et al., 2023	Juvenile Esox masquinongy (Muskellunge)	-	-	300000	0.111	2.7027e+06
Wilder et al., 2023	Juvenile Esox masquinongy (Muskellunge)	-	-	245000	0.071	3.4507e+06
Kirtane et al., 2021	Centropristis striata (Black sea bass)	-	-	57200	0.19	301053
Kirtane et al., 2021	Centropristis striata (Black sea bass)	-	-	279000	0.17	1.64118e+06
Kirtane et al., 2021	Pseudopleuronectes americanus (Winter flounder)	-	-	131000	0.25	524000
Kirtane et al., 2021	Pseudopleuronectes americanus (Winter flounder)	-	-	752000	0.57	1.3193e+06
Kirtane et al., 2021	Paralichthys dentatus (Summer flounder)	-	-	35400	0.07	505714
Kirtane et al., 2021	Paralichthys dentatus (Summer flounder)	-	-	786000	0.24	3275000
