## Supplementary material for "Hidden in plain sight: the invasive macroalga *Caulerpa prolifera* evades detection by environmental DNA methods due to negligible shedding": Table 2

### Sheet: Sheet1
Species	Hour	Tank	Replicate	Copies per 100mL of tank water	Copies per 100mL over LOQ
Caulerpa	0	Tank 1	Rep 1	0	0
Caulerpa	0	Tank 1	Rep 2	0	0
Caulerpa	0	Tank 2	Rep 1	0	0
Caulerpa	0	Tank 2	Rep 2	2.3915	0
Caulerpa	0	Tank 3	Rep 1	0	0
Caulerpa	0	Tank 3	Rep 2	0	0
Caulerpa	1	Tank 1	Rep 2	33768.4	33768.4
Caulerpa	1	Tank 3	Rep 1	24013.3	24013.3
Caulerpa	1	Tank 3	Rep 2	38861.2	38861.2
Caulerpa	1	Tank 1	Rep 1	12458.8	12458.8
Caulerpa	1	Tank 2	Rep 1	4504.98	4504.98
Caulerpa	1	Tank 2	Rep 2	7025.33	7025.33
Caulerpa	2	Tank 1	Rep 1	33812.2	33812.2
Caulerpa	2	Tank 1	Rep 2	35243.2	35243.2
Caulerpa	2	Tank 2	Rep 1	16290.5	16290.5
Caulerpa	2	Tank 2	Rep 2	17317.5	17317.5
Caulerpa	2	Tank 3	Rep 1	30403.2	30403.2
Caulerpa	2	Tank 3	Rep 2	48726.6	48726.6
Caulerpa	4	Tank 1	Rep 1	31053.4	31053.4
Caulerpa	4	Tank 1	Rep 2	35275.9	35275.9
Caulerpa	4	Tank 2	Rep 1	25989.8	25989.8
Caulerpa	4	Tank 2	Rep 2	30292.5	30292.5
Caulerpa	4	Tank 3	Rep 1	46379.2	46379.2
Caulerpa	4	Tank 3	Rep 2	66360.3	66360.3
Caulerpa	8	Tank 1	Rep 1	37066.9	37066.9
Caulerpa	8	Tank 1	Rep 2	45129.1	45129.1
Caulerpa	8	Tank 2	Rep 1	35635.2	35635.2
Caulerpa	8	Tank 2	Rep 2	32716.6	32716.6
Caulerpa	8	Tank 3	Rep 1	53748.1	53748.1
Caulerpa	8	Tank 3	Rep 2	64621.1	64621.1
Caulerpa	12	Tank 1	Rep 1	30284.1	30284.1
Caulerpa	12	Tank 1	Rep 2	33476.1	33476.1
Caulerpa	12	Tank 2	Rep 1	21708.8	21708.8
Caulerpa	12	Tank 2	Rep 2	33275.8	33275.8
Caulerpa	12	Tank 3	Rep 1	40887.5	40887.5
Caulerpa	12	Tank 3	Rep 2	62047.9	62047.9
Caulerpa	24	Tank 1	Rep 1	23305.2	23305.2
Caulerpa	24	Tank 1	Rep 2	27923.7	27923.7
Caulerpa	24	Tank 2	Rep 1	23322.6	23322.6
Caulerpa	24	Tank 2	Rep 2	23322	23322
Caulerpa	24	Tank 3	Rep 1	32760.8	32760.8
Caulerpa	24	Tank 3	Rep 2	42572.2	42572.2
Caulerpa	48	Tank 1	Rep 1	8339.99	8339.99
Caulerpa	48	Tank 1	Rep 2	11703.8	11703.8
Caulerpa	48	Tank 2	Rep 1	7229.4	7229.4
Caulerpa	48	Tank 2	Rep 2	9932.9	9932.9
Caulerpa	48	Tank 3	Rep 1	13188.3	13188.3
Caulerpa	48	Tank 3	Rep 2	21013.9	21013.9
Caulerpa	72	Tank 1	Rep 1	10858.8	10858.8
Caulerpa	72	Tank 1	Rep 2	14222	14222
Caulerpa	72	Tank 2	Rep 1	3777.2	3777.2
Caulerpa	72	Tank 2	Rep 2	4799.64	4799.64
Caulerpa	72	Tank 3	Rep 1	6902.46	6902.46
Caulerpa	72	Tank 3	Rep 2	9839.76	9839.76
Caulerpa	96	Tank 1	Rep 1	8492.93	8492.93
Caulerpa	96	Tank 1	Rep 2	14014.7	14014.7
Caulerpa	96	Tank 2	Rep 1	2091.82	2091.82
Caulerpa	96	Tank 2	Rep 2	3042.69	3042.69
Caulerpa	96	Tank 3	Rep 1	5956.84	5956.84
Caulerpa	96	Tank 3	Rep 2	7293.65	7293.65
