## Supplementary material for "Hidden in plain sight: the invasive macroalga *Caulerpa prolifera* evades detection by environmental DNA methods due to negligible shedding": Table 3

### Sheet: Sheet1
Species	Hour	Tank	Replicate	Copies per 100mL of tank water	Copies per 100mL over LOQ
Sargassum	0	Tank 1	Rep 1	3.02377	0
Sargassum	0	Tank 1	Rep 2	0	0
Sargassum	0	Tank 2	Rep 1	0	0
Sargassum	0	Tank 2	Rep 2	2.76414	0
Sargassum	0	Tank 3	Rep 1	0	0
Sargassum	0	Tank 3	Rep 2	2.64988	0
Sargassum	1	Tank 1	Rep 1	138585	138585
Sargassum	1	Tank 1	Rep 2	214708	214708
Sargassum	1	Tank 2	Rep 1	179791	179791
Sargassum	1	Tank 2	Rep 2	240497	240497
Sargassum	1	Tank 3	Rep 1	68537.9	68537.9
Sargassum	1	Tank 3	Rep 2	88925	88925
Sargassum	2	Tank 1	Rep 1	312223	312223
Sargassum	2	Tank 1	Rep 2	265033	265033
Sargassum	2	Tank 2	Rep 1	508567	508567
Sargassum	2	Tank 2	Rep 2	349728	349728
Sargassum	2	Tank 3	Rep 1	168863	168863
Sargassum	2	Tank 3	Rep 2	103396	103396
Sargassum	4	Tank 1	Rep 1	313442	313442
Sargassum	4	Tank 1	Rep 2	494638	494638
Sargassum	4	Tank 2	Rep 1	453591	453591
Sargassum	4	Tank 2	Rep 2	408934	408934
Sargassum	4	Tank 3	Rep 1	203115	203115
Sargassum	4	Tank 3	Rep 2	250934	250934
Sargassum	8	Tank 1	Rep 1	592208	592208
Sargassum	8	Tank 1	Rep 2	589094	589094
Sargassum	8	Tank 2	Rep 1	470588	470588
Sargassum	8	Tank 2	Rep 2	581042	581042
Sargassum	8	Tank 3	Rep 1	303493	303493
Sargassum	8	Tank 3	Rep 2	296392	296392
Sargassum	12	Tank 1	Rep 1	524188	524188
Sargassum	12	Tank 1	Rep 2	706569	706569
Sargassum	12	Tank 2	Rep 1	661024	661024
Sargassum	12	Tank 2	Rep 2	707550	707550
Sargassum	12	Tank 3	Rep 1	321668	321668
Sargassum	12	Tank 3	Rep 2	374121	374121
Sargassum	24	Tank 1	Rep 1	720564	720564
Sargassum	24	Tank 1	Rep 2	816914	816914
Sargassum	24	Tank 2	Rep 1	1.04336e+06	1.04336e+06
Sargassum	24	Tank 2	Rep 2	1.24855e+06	1.24855e+06
Sargassum	24	Tank 3	Rep 1	395827	395827
Sargassum	24	Tank 3	Rep 2	377824	377824
Sargassum	48	Tank 1	Rep 1	3.11252e+06	3.11252e+06
Sargassum	48	Tank 1	Rep 2	537938	537938
Sargassum	48	Tank 2	Rep 1	518302	518302
Sargassum	48	Tank 2	Rep 2	840542	840542
Sargassum	48	Tank 3	Rep 2	150180	150180
Sargassum	48	Tank 3	Rep 2	388051	388051
Sargassum	72	Tank 1	Rep 1	121707	121707
Sargassum	72	Tank 1	Rep 2	218435	218435
Sargassum	72	Tank 2	Rep 1	188567	188567
Sargassum	72	Tank 2	Rep 2	471786	471786
Sargassum	72	Tank 3	Rep 1	167841	167841
Sargassum	72	Tank 3	Rep 2	204301	204301
Sargassum	96	Tank 1	Rep 1	62687.1	62687.1
Sargassum	96	Tank 1	Rep 2	1.72991e+06	1.72991e+06
Sargassum	96	Tank 2	Rep 1	251882	251882
Sargassum	96	Tank 2	Rep 2	1.10516e+06	1.10516e+06
Sargassum	96	Tank 3	Rep 1	102311	102311
Sargassum	96	Tank 3	Rep 2	2.76903e+06	2.76903e+06
